# Combined sulfur deficiency and water deficit trigger synergistic redox adjustments through coordinated transcript-protein regulation in pea

**DOI:** 10.1101/2024.03.13.582463

**Authors:** Titouan Bonnot, Charlotte Henriet, Delphine Aimé, Jonathan Kreplak, Morgane Térézol, Nadia Rossin, Thierry Balliau, Cécile Blanchard, Olivier Lamotte, Alain Ourry, Michel Zivy, Vanessa Vernoud, Karine Gallardo-Guerrero

**Author notes:** These authors contributed equally (Vanessa Vernoud, Karine Gallardo-Guerrero). **Corresponding author**: Titouan Bonnot.

## Abstract

Sulfur availability affects crop yield, seed quality, and tolerance to environmental constraints. To understand how pea (*Pisum sativum*) leaves respond to sulfur deficiency alone or combined with moderate water deficit during the early reproductive phase, we employed a multi-omics approach. Sulfur deficiency reduced plant height, biomass and leaf carbon, and increased the nitrogen-to-sulfur ratio. Under this condition, 38 genes were up-regulated at both transcript and protein levels, including genes involved in sulfur metabolism and antioxidant responses, suggesting coordinated molecular adjustments that may mitigate low leaf sulfur status. Moderate water deficit alone had limited effects, but markedly altered plant growth, gene regulation and metal accumulation when combined with sulfur deficiency. Among synergistically up-regulated genes, twenty were linked to reactive oxygen species responses and activated early, while seven genes with sustained activation encoded glutathione *S*-transferases. This was associated with higher GST activity and likely contributed to limiting H_2_O_2_ accumulation in double-stressed leaves. One-third of differentially accumulated proteins were encoded by genes showing no transcriptional change under stress, including temperature-induced lipocalins with potential protective roles under combined stress. These findings enhance our understanding of multilevel molecular responses to stress interactions, which is essential for improving crop resilience under multi-stress conditions.

**Highlight:** Moderate water deficit amplifies molecular responses to sulfur deficiency in *Pisum sativum*, revealing synergistic responses at multiple layers of regulation under this stress combination.
