## Supplemental Dataset S1 for "Combined sulfur deficiency and water deficit trigger synergistic redox adjustments through coordinated transcript-protein regulation in pea"

### Sheet: Phenomics
Supplemental Dataset S1. Quantification results: Phenomics. Treatments are: C, control condition; WD, water deficit; S-, sulfur deficiency; WD/S-, water deficit combined with sulfur deficiency. Days correspond to days following the beginning of WD. WD was applied from day 0 to day 9. For the conditions WD and WD/S-, day 12 corresponds to three days of rewatering following WD. Eight biological rep…
Treatment	Day	Shoot length (cm)	Leaves from the vegetative part: dry weight (g)	Leaves from the reproductive part: dry weight (g)	Leaf dry weight (g)	Leaf surface (cm2)	Shoot dry weight (g)	Root dry weight (g)	Whole plant dry weight (g)	Shoots/roots dry weight (g/g)
C	0	54	1.85	1.37	3.22	445.893	3.3	0.89	4.19	3.70786516853933
C	0	49	1.68	0.79	2.47	356.653	2.47	0.63	3.1	3.92063492063492
C	0	48	2.08	0.81	2.89	377.309	2.89	0.77	3.66	3.75324675324675
C	0	50	2.12	0.94	3.06	379.389	3.06	0.76	3.82	4.02631578947368
C	0	53	2.71	1.21	3.92	492.678	3.92	1.19	5.11	3.29411764705882
C	0	50	2.14	1.2	3.34	396.61	3.38	0.92	4.3	3.67391304347826
C	0	52	2.48	0.86	3.34	414.0785	3.34	0.83	4.17	4.02409638554217
C	0	51	2.67	1.02	3.69	470.93	3.69	0.9	4.59	4.1
S-	0	47	2.48	0.69	3.17	366.9286	3.17	0.73	3.9	4.34246575342466
S-	0	51	2.32	0.62	2.94	356.3736	2.94	0.79	3.73	3.72151898734177
S-	0	52	2.93	0.71	3.64	364.1367	3.64	0.96	4.6	3.79166666666667
S-	0	55	2.75	0.68	3.43	366.7519	3.43	0.98	4.41	3.5
S-	0	45	2.62	0.88	3.5	354.8993	3.5	0.92	4.42	3.80434782608696
S-	0	47	2.31	1.12	3.43	369.079	3.46	0.96	4.42	3.60416666666667
S-	0	52	2.91	0.86	3.77	447.2502	3.77	0.9	4.67	4.18888888888889
S-	0	50	2.93	0.8	3.73	409.7944	3.73	0.8	4.53	4.6625
C	2	55	1.78	1.83	3.61	516.728	4.03	0.99	5.02	4.07070707070707
C	2	50	2.04	0.91	2.95	407.889	2.95	0.86	3.81	3.43023255813954
C	2	51.5	1.86	1.17	3.03	502.947	3.41	1.05	4.46	3.24761904761905
C	2	55	2.13	1.69	3.82	437.062	3.89	1.02	4.91	3.81372549019608
C	2	52	2.12	0.9	3.02	416.251	3.08	0.94	4.02	3.27659574468085
C	2	54	2.28	1.11	3.39	458.747	3.56	0.98	4.54	3.63265306122449
C	2	57	2.16	1.4	3.56	478.28	3.81	0.99	4.8	3.84848484848485
C	2	54	2.17	1.38	3.55	476.302	3.73	0.89	4.62	4.19101123595506
WD	2	56	2.92	1.28	4.2	523.54	4.38	1.36	5.74	3.22058823529412
WD	2	56	2.28	1.43	3.71	493.287	3.96	1.23	5.19	3.21951219512195
WD	2	51	2.2	1.3	3.5	448.301	3.67	1.15	4.82	3.19130434782609
WD	2	54	2.12	0.91	3.03	430.169	3.07	1.01	4.08	3.03960396039604
WD	2	56	2.41	1.51	3.92	506.239	4.31	1.29	5.6	3.34108527131783
WD	2	52	2.17	1.01	3.18	433.441	3.36	1.1	4.46	3.05454545454545
WD	2	56	2.36	1.23	3.59	495.185	3.73	1.34	5.07	2.78358208955224
WD	2	53	2.06	1.87	3.93	511.562	4.48	1.14	5.62	3.92982456140351
S-	2	53	2.39	0.91	3.3	388.0254	3.39	1.09	4.48	3.11009174311927
S-	2	55	2.3	1.08	3.38	339.599	3.58	0.94	4.52	3.80851063829787
S-	2	56	2.53	0.92	3.45	399.4353	3.49	1.01	4.5	3.45544554455446
S-	2	55	2.21	1.24	3.45	395.996	3.66	1.04	4.7	3.51923076923077
S-	2	50	2.45	0.91	3.36	342.1111	3.72	0.89	4.61	4.17977528089888
S-	2	52	2.31	1.15	3.46	384.714	3.69	0.87	4.56	4.24137931034483
S-	2	51	2.28	0.97	3.25	362.1796	3.47	0.9	4.37	3.85555555555556
S-	2	52	2.01	0.79	2.8	332.2652	2.9	0.79	3.69	3.67088607594937
WD/S-	2	51	2.27	0.89	3.16	393.072	3.31	1.05	4.36	3.15238095238095
WD/S-	2	55.5	2.75	1.14	3.89	434.076	4.2	1.16	5.36	3.62068965517241
WD/S-	2	56	2.49	1.42	3.91	424.841	4.23	1.08	5.31	3.91666666666667
WD/S-	2	58	2.62	1.21	3.83	419.127	4.15	1.06	5.21	3.91509433962264
WD/S-	2	53	2.34	1.42	3.76	420.182	4.35	1.04	5.39	4.18269230769231
WD/S-	2	55	2.89	1.02	3.91	413.6187	4.11	1.21	5.32	3.39669421487603
WD/S-	2	56	2.21	1.51	3.72	427.494	4.13	1.04	5.17	3.97115384615385
WD/S-	2	53	2.78	1.2	3.98	431.937	4.26	1.23	5.49	3.46341463414634
C	5	66	3.44	1.88	5.32	624.252	6.24	1.14	7.38	5.47368421052632
C	5	62	2.32	2.56	4.88	606.463	6.25	0.95	7.2	6.57894736842105
C	5	56	2.58	1.44	4.02	480.253	4.91	0.94	5.85	5.22340425531915
C	5	64	3.55	1.85	5.4	607.02	5.85	1.26	7.11	4.64285714285714
C	5	62	3.42	1.66	5.08	567.548	5.53	0.95	6.48	5.82105263157895
C	5	61	2.79	1.54	4.33	528.947	4.74	0.86	5.6	5.51162790697674
C	5	63	2.32	2.02	4.34	561.37	5.32	0.93	6.25	5.72043010752688
C	5	58	1.66	2.28	3.94	524.826	4.74	0.8	5.54	5.925
WD	5	61.5	3.42	1.54	4.96	592.555	5.24	0.99	6.23	5.29292929292929
WD	5	56	2.54	1.86	4.4	548.138	5.49	0.89	6.38	6.1685393258427
WD	5	60	3.23	1.21	4.44	500.294	4.71	1.15	5.86	4.09565217391304
WD	5	62	2.6	2.07	4.67	517.632	5.29	0.91	6.2	5.81318681318681
WD	5	61	2.17	2.38	4.55	585.45	5.69	0.77	6.46	7.38961038961039
WD	5	57	2.43	1.92	4.35	508.486	5.15	1.03	6.18	5
WD	5	57	2.31	1.91	4.22	534.437	5.09	0.99	6.08	5.14141414141414
WD	5	60	2.49	2.1	4.59	579.266	5.81	0.98	6.79	5.92857142857143
S-	5	55	2.58	1.15	3.73	411.7588	4.99	0.64	5.63	7.796875
S-	5	54	2.82	1.26	4.08	447.595	5.02	0.84	5.86	5.97619047619048
S-	5	54	2.84	1.07	3.91	411.7847	4.91	0.85	5.76	5.77647058823529
S-	5	55	2.24	1.25	3.49	367.34	4.5	0.92	5.42	4.89130434782609
S-	5	57	3.17	1.01	4.18	417.7999	5.21	0.86	6.07	6.05813953488372
S-	5	56	3.12	1.05	4.17	412.0234	5.09	0.87	5.96	5.85057471264368
S-	5	55	2.62	1.16	3.78	425.613	4.77	0.88	5.65	5.42045454545455
S-	5	58	2.88	1.04	3.92	406.9315	4.85	0.84	5.69	5.77380952380952
WD/S-	5	57	3.4	1.16	4.56	495.4401	5.23	1.03	6.26	5.07766990291262
WD/S-	5	58	3.83	1.06	4.89	491.8423	5.36	1.14	6.5	4.70175438596491
WD/S-	5	59	2.86	1.24	4.1	467.015	4.77	1.02	5.79	4.67647058823529
WD/S-	5	56	3.04	0.92	3.96	422.771	4.25	0.98	5.23	4.33673469387755
WD/S-	5	53	2.98	0.73	3.71	389.5137	4.13	0.89	5.02	4.64044943820225
WD/S-	5	56	2.69	1.49	4.18	449.554	5.38	1.14	6.52	4.71929824561404
WD/S-	5	54	2.3	1.26	3.56	393.47	4.43	0.96	5.39	4.61458333333333
WD/S-	5	59	3.05	1.09	4.14	431.4759	4.73	0.94	5.67	5.03191489361702
C	9	63	2.97	2.58	5.55	624.269	8.41	1.23	9.64	6.83739837398374
C	9	65	2.6	2.78	5.38	606.285	8.62	0.99	9.61	8.70707070707071
C	9	65	2.16	2.45	4.61	582.964	6.52	0.89	7.41	7.32584269662921
C	9	60	2.44	2.31	4.75	588.61	6.75	0.97	7.72	6.95876288659794
C	9	65	3.02	1.98	5	599.342	6.55	1.16	7.71	5.64655172413793
C	9	62	2.62	1.86	4.48	534.239	6.26	1	7.26	6.26
C	9	56	2.34	2.12	4.46	482.389	6.72	0.73	7.45	9.20547945205479
C	9	65	1.98	3.6	5.58	629.13	8.93	1.18	10.11	7.56779661016949
WD	9	58	2.63	2.35	4.98	526.413	8.24	1.07	9.31	7.70093457943925
WD	9	64	2.53	1.91	4.44	493.524	7.18	1.04	8.22	6.90384615384615
WD	9	59	2.93	1.92	4.85	554.727	7.21	1.21	8.42	5.95867768595041
WD	9	57	2.68	1.71	4.39	521.208	6.47	1.08	7.55	5.99074074074074
WD	9	59	2.75	1.67	4.42	529.344	6.66	1.01	7.67	6.59405940594059
WD	9	60	2.36	1.94	4.3	538.844	6.54	1.08	7.62	6.05555555555556
WD	9	58	3.24	2.71	5.95	648.41	9.12	1.42	10.54	6.42253521126761
WD	9	63	3.99	2.58	6.57	674.017	9.23	1.43	10.66	6.45454545454546
S-	9	60	2.75	1.76	4.51	461.711	7.61	1.11	8.72	6.85585585585585
S-	9	55	2.88	1.82	4.7	465.38	7.93	0.99	8.92	8.01010101010101
S-	9	58	2.32	1.41	3.73	NA	6.27	0.95	7.22	6.6
S-	9	62	2.79	1.41	4.2	462.154	6.88	0.99	7.87	6.94949494949495
S-	9	49	2.48	0.95	3.43	350.7432	5.24	0.9	6.14	5.82222222222222
S-	9	57	2.13	1.74	3.87	395.296	6.91	0.89	7.8	7.76404494382022
S-	9	56	3.42	1.42	4.84	468.435	7.19	1.26	8.45	5.70634920634921
S-	9	57	3.71	1.15	4.86	462.5744	6.69	1.39	8.08	4.81294964028777
WD/S-	9	58	2.5	1.37	3.87	406.192	6.14	1.16	7.3	5.29310344827586
WD/S-	9	54	2.73	1.15	3.88	403.2343	6.7	1.27	7.97	5.2755905511811
WD/S-	9	52	3.08	0.92	4	431.8893	5.62	1.21	6.83	4.64462809917355
WD/S-	9	57	3.77	0.68	4.45	448.4049	5.21	1.12	6.33	4.65178571428571
WD/S-	9	53	2.56	1.06	3.62	404.8237	5.6	1	6.6	5.6
WD/S-	9	54	3.04	1.46	4.5	443.64	6.44	1.26	7.7	5.11111111111111
WD/S-	9	50	2.99	0.76	3.75	389.9334	4.8	1.01	5.81	4.75247524752475
WD/S-	9	52	2.55	1.08	3.63	371.943	5.06	1	6.06	5.06
C	12	66	2.4	2.95	5.35	633.721	9.73	1.03	10.76	9.44660194174757
C	12	65	2.24	2.6	4.84	636.705	6.04	0.87	6.91	6.94252873563218
C	12	59	2.49	1.91	4.4	551.587	7.94	0.84	8.78	9.45238095238095
C	12	64	2.47	2.45	4.92	594.73	8.01	0.97	8.98	8.25773195876289
C	12	55	2.34	2.31	4.65	549.927	9	1.09	10.09	8.25688073394495
C	12	61.5	2.51	2.98	5.49	646.289	10.37	1.15	11.52	9.01739130434783
C	12	59	2.8	2.71	5.51	633.492	9.37	1.29	10.66	7.26356589147287
C	12	66	2.9	2.89	5.79	697.039	9.57	1.19	10.76	8.04201680672269
WD	12	63	2.38	2.2	4.58	587.4	7.81	0.94	8.75	8.30851063829787
WD	12	53	2.63	1.76	4.39	527.504	7.14	0.97	8.11	7.36082474226804
WD	12	61	2.89	1.83	4.72	569.586	7.4	1.22	8.62	6.0655737704918
WD	12	59	2.75	1.62	4.37	541.214	6.81	1.08	7.89	6.30555555555556
WD	12	58	2.76	2.12	4.88	575.036	9	0.97	9.97	9.27835051546392
WD	12	63	3.58	2.85	6.43	665.368	8.96	1.56	10.52	5.74358974358974
WD	12	56	2.72	2.18	4.9	598.022	8.36	1.08	9.44	7.74074074074074
WD	12	54	2.24	2.17	4.41	533.546	8.05	1.13	9.18	7.12389380530974
S-	12	56	2.47	1.12	3.59	452.974	5.8	0.82	6.62	7.07317073170732
S-	12	56	2.07	1.14	3.21	413.577	6	0.84	6.84	7.14285714285714
S-	12	52.5	2.14	1.04	3.18	372.2089	5.6	0.82	6.42	6.82926829268293
S-	12	58.5	2.9	0.93	3.83	402.339	6.05	1.02	7.07	5.93137254901961
S-	12	54.5	2.08	1.88	3.96	400.935	7.9	1.08	8.98	7.31481481481481
S-	12	52.5	2.47	1.35	3.82	405.027	7.42	1.15	8.57	6.45217391304348
S-	12	56	2.41	1.85	4.26	448.594	8.35	1.11	9.46	7.52252252252252
S-	12	56.5	2.59	1.55	4.14	415.995	7.5	1	8.5	7.5
WD/S-	12	55	3	1.04	4.04	428.7081	6.5	1.07	7.57	6.07476635514019
WD/S-	12	58	2.8	1.15	3.95	424.744	5.4	1	6.4	5.4
WD/S-	12	51	2.41	0.78	3.19	379.3028	4.44	0.9	5.34	4.93333333333333
WD/S-	12	59	3.39	0.65	4.04	465.6824	5.47	1.15	6.62	4.75652173913044
WD/S-	12	51	2.82	1.05	3.87	431.111	6.03	0.95	6.98	6.34736842105263
WD/S-	12	50.5	2.36	0.74	3.1	324.0989	4.93	0.91	5.84	5.41758241758242
WD/S-	12	53	2.3	0.98	3.28	349.0604	5.88	0.82	6.7	7.17073170731707
WD/S-	12	55	2.48	1.58	4.06	443.644	7.41	0.89	8.3	8.32584269662921

### Sheet: Osmotic potential
Supplemental Dataset S1. Quantification results: Physiological parameters. Treatments are: C, control condition; WD, water deficit; S-, sulfur deficiency; WD/S-, water deficit combined with sulfur deficiency. Days correspond to days following the beginning of WD. WD was applied from day 0 to day 9. For the conditions WD and WD/S-, day 12 corresponds to three days of rewatering following WD. Four …
Treatment	Day	Osmotic potential (Mpa)
C	0	-1.053551772
C	0	-1.0690918875
C	0	-1.08213651
C	0	-1.102176075
S-	0	-1.151329725
S-	0	-1.155186396
S-	0	-1.16607582
S-	0	-1.171747395
C	2	-1.058996484
C	2	-1.10633523
C	2	-1.125618585
C	2	-1.155640122
S-	2	-1.116544065
S-	2	-1.133180685
S-	2	-1.176057792
S-	2	-1.197458535
WD	2	-1.0758977775
WD	2	-1.112763015
WD	2	-1.1212703775
WD	2	-1.185359175
WD/S-	2	-1.1813890725
WD/S-	2	-1.201466448
WD/S-	2	-1.20917979
C	5	-1.140742785
C	5	-1.19556801
C	5	-1.2426420825
C	5	-1.255006116
S-	5	-1.402467066
S-	5	-1.42016238
S-	5	-1.42999311
WD	5	-1.2993578325
WD	5	-1.32941718
WD	5	-1.34756622
WD	5	-1.384998615
WD/S-	5	-1.4292369
WD/S-	5	-1.45872909
WD/S-	5	-1.4740423425
WD/S-	5	-1.491624225
C	9	-1.25757723
C	9	-1.27723869
C	9	-1.28101974
C	9	-1.30899951
S-	9	-1.30446225
S-	9	-1.42848069
S-	9	-1.42999311
S-	9	-1.43831142
WD	9	-1.29160668
WD	9	-1.33924791
WD	9	-1.34983485
WD	9	-1.35890937
WD/S-	9	-1.48897749
WD/S-	9	-1.4972958
WD/S-	9	-1.54644945
WD/S-	9	-1.609592985
C	12	-1.25984586
C	12	-1.285557
C	12	-1.33017339
C	12	-1.47385329
S-	12	-1.35512832
S-	12	-1.41108786
S-	12	-1.41789375
WD	12	-1.2936862575
WD	12	-1.35512832
WD	12	-1.384998615
WD	12	-1.39747608
WD/S-	12	-1.3309296
WD/S-	12	-1.48065918
WD/S-	12	-1.55098671

### Sheet: C, N, S
Supplemental Dataset S1. Quantification results: C, N, S. Data for C, N, S are % of leaf dry weight. Treatments are: C, control condition; WD, water deficit; S-, sulfur deficiency; WD/S-, water deficit combined with sulfur deficiency. Days correspond to days following the beginning of WD. WD was applied from day 0 to day 9. For the conditions WD and WD/S-, day 12 corresponds to three days of rewa…
Treatment	Day	C	N	S	C/N	N/S
C	0	45.60012436	3.532708883	0.234	12.9079768161582	15.097046508547
C	0	45.93194008	3.39573276	0.168	13.5263706911966	20.212695
C	0	45.75094795	3.200268865	0.2045	14.2959700825012	15.6492365036675
C	0	46.51932716	3.420725703	0.1635	13.599256765663	20.9218697431193
S-	0	44.8576355	2.698410988	0.06	16.623722516505	44.9735164666667
S-	0	44.45801353	2.568444371	0.0635	17.3093153318679	40.4479428503937
S-	0	44.67572975	2.668680429	0.0755	16.7407566917785	35.3467606490066
S-	0	44.65741539	2.680554986	0.114	16.6597647215732	23.5136402280702
C	2	45.08157921	3.576791048	0.3065	12.6039174793864	11.6697913474715
C	2	45.48747063	4.133287668	0.279	11.0051548025958	14.8146511397849
C	2	45.15030479	4.076394081	0.2645	11.076040219086	15.4116978487713
C	2	45.25476074	4.367241144	0.2835	10.3623224016778	15.4047306666667
S-	2	44.37749672	3.3857795	0.086	13.1070250499183	39.3695290697674
S-	2	44.39061356	3.200868726	0.081	13.8683018142619	39.5168978518519
S-	2	44.72214127	2.892535448	0.085	15.4612249612783	34.0298288
S-	2	44.59061623	3.336245775	0.084	13.3655069911628	39.7172116071429
WD	2	45.43447304	3.612530708	0.2545	12.5769098486512	14.1946196777996
WD	2	45.2695961	3.63098681	0.289	12.4675738218944	12.563968200692
WD	2	45.13992691	3.673234463	0.197	12.288877109449	18.6458602182741
WD	2	45.25592422	3.350254893	0.221	13.5082033055328	15.1595244027149
WD/S-	2	44.54387093	3.064989567	0.096	14.5331231824059	31.92697465625
WD/S-	2	44.93922997	2.671543717	0.085	16.8214465980981	31.4299260823529
WD/S-	2	44.43003654	2.850430489	0.0645	15.5871320881033	44.1927207596899
WD/S-	2	44.62312317	3.48497045	0.0875	12.8044480750188	39.8282337142857
C	5	44.9109745	3.20716393	0.2635	14.0033298827977	12.171400113852
C	5	45.43214607	3.660180807	0.183	12.4125414742114	20.0009880163934
C	5	45.3359623	3.867144465	0.1975	11.7233691966561	19.5804783037975
C	5	45.08826256	3.939299107	0.2915	11.4457575663345	13.5138905900515
S-	5	44.578125	3.192798495	0.0785	13.9620853210155	40.6725922929936
S-	5	44.63800049	3.190885186	0.084	13.9892217638695	37.9867284047619
S-	5	44.13145638	3.502367377	0.0635	12.6004646656461	55.1553917637795
S-	5	44.5006752	3.534420848	0.0765	12.5906554747665	46.2015797124183
WD	5	45.0973568	3.515637755	0.226	12.8276460610487	15.5559192699115
WD	5	45.04205322	3.385034204	0.1955	13.3062328193834	17.3147529616368
WD	5	44.93935585	3.229636669	0.2265	13.9146784780328	14.2588815408389
WD	5	44.91068459	3.381491542	0.218	13.2813239460115	15.5114290917431
WD/S-	5	44.70128441	3.234274626	0.095	13.821115885043	34.0449960631579
WD/S-	5	44.97136879	3.274781585	0.114	13.7326315122784	28.726154254386
WD/S-	5	44.69525719	2.996315718	0.093	14.9167382200409	32.2184485806452
WD/S-	5	44.26445198	3.361105204	0.073	13.1696121642731	46.0425370410959
C	9	44.88481712	3.210792899	0.2695	13.9793560444149	11.9138883079777
C	9	44.97932434	4.049184799	0.2215	11.1082419234381	18.280744013544
C	9	45.1423912	3.71840632	0.21	12.1402523864041	17.7066967619048
C	9	45.07607269	3.474103332	0.2085	12.9748796688929	16.6623661007194
S-	9	44.78990555	2.782142043	0.078	16.0990721745115	35.6684877307692
S-	9	44.44463158	3.393152952	0.092	13.0983283714939	36.8820973043478
S-	9	44.258461	3.161232233	0.0705	14.0003826792563	44.8401735177305
S-	9	44.00758743	3.442362905	0.0545	12.7841220244616	63.1626221100917
WD	9	45.05986404	3.305525064	0.2225	13.6316812511091	14.8562924224719
WD	9	44.55215263	3.169762135	0.215	14.0553614853501	14.7430796976744
WD	9	45.15247536	3.389189005	0.225	13.3225014283321	15.0630622444444
WD	9	44.53190804	3.136386395	0.204	14.1984763455779	15.3744431127451
WD/S-	9	44.41382027	2.528360724	0.089	17.5662514642036	28.4085474606742
WD/S-	9	43.33320045	3.552391171	0.088	12.1983189249403	40.3680814886364
WD/S-	9	44.01442909	3.065476418	0.0695	14.358103957856	44.1075743597122
WD/S-	9	43.57051277	3.194628596	0.0565	13.6386786321749	56.5420990442478
C	12	44.69857788	4.046941996	0.291	11.0450255833121	13.9070171683849
C	12	45.83854294	3.925543427	0.2355	11.6769929545859	16.6689742123142
C	12	44.60385513	3.475836754	0.214	12.8325517815731	16.2422278224299
C	12	45.44577026	3.641787648	0.2245	12.4789731452239	16.2217712605791
S-	12	44.65587234	3.960821033	0.1505	11.2743979008253	26.3177477275748
S-	12	43.81009674	3.445836902	0.091	12.7139205905457	37.8663395824176
S-	12	43.89230347	3.13052249	0.152	14.0207596687798	20.5955426973684
S-	12	43.75348091	3.439734459	0.084	12.7200170337335	40.94921975
WD	12	44.57233429	3.914158225	0.264	11.3874635944233	14.8263569128788
WD	12	45.7006321	3.513133883	0.2315	13.0085085345437	15.1755243326134
WD	12	47.79546356	3.338656187	0.236	14.3157788292503	14.14684825
WD	12	46.87187576	3.250917792	NA	14.418043998327	NA
WD/S-	12	43.3270092	3.165594935	0.1175	13.6868456292245	26.9412334893617
WD/S-	12	42.60596466	3.298647881	0.082	12.9161905717211	40.2274131829268
WD/S-	12	43.25934982	3.452724338	NA	12.5290482486239	NA
WD/S-	12	43.17328262	2.830028415	0.0845	15.2554237233692	33.4914605325444

### Sheet: Ionomics
Supplemental Dataset S1. Quantification results: Ionomics. Data are μg.g-1 of leaf dry weight. Treatments are: C, control condition; WD, water deficit; S-, sulfur deficiency; WD/S-, water deficit combined with sulfur deficiency. Days correspond to days following the beginning of WD. WD was applied from day 0 to day 9. For the conditions WD and WD/S-, day 12 corresponds to three days of rewatering…
Treatment	Day	Arsenic	Boron	Calcium	Cadmium	Cobalt	Copper	Iron	Potassium	Magnesium	Manganese	Molybdenum	Nickel	Phosphorus	Lead	Sulfur	Vanadium	Zinc
C	0	0.1	35.489	5787.145	0.031	NA	5.209	47.374	31636.008	1548.167	31.991	10.793	0.679	3634.515	0.065	2229.899	0.171	18.599
C	0	0.097	32.128	4441.033	0.019	NA	4.553	44.434	28611.576	1479.795	29.744	13.113	0.567	4019.835	0.045	2141.689	0.164	18.463
C	0	0.1	35.819	5358.744	0.022	0.012	4.752	49.18	25847.448	1507.295	29.384	12.559	0.847	3624.838	0.064	1912.801	0.161	20.521
C	0	0.106	29.433	4362.155	0.009	NA	3.823	41.122	26773.434	1434.052	27.097	13.109	0.416	3533.071	0.028	1730.089	0.168	21.136
S-	0	0.117	32.475	4140.937	0.442	0.014	5.645	32.871	21912.826	1148.448	30.704	22.43	1.425	2763.02	0.191	810.092	0.176	24.875
S-	0	0.113	30.27	4017.645	0.069	0.006	3.614	29.917	22052.257	1233.924	32.46	23.602	0.897	3273.289	0.097	836.898	0.172	17.089
S-	0	0.108	30.179	3974.75	0.056	0.006	3.763	30.214	23835.895	1214.706	28.601	21.174	0.87	2744.716	0.154	794.938	0.171	14.608
S-	0	0.095	27.617	3594.392	0.059	0.001	2.461	24.757	19828.169	1167.303	27.839	21.774	0.561	2886.947	0.102	747.657	0.15	13.046
C	2	0.105	51.92	7798.703	0.007	0.005	7.749	57.432	37388.875	2126.944	41.997	11.825	0.72	4394.388	0.069	2694.968	0.171	18.227
C	2	0.113	50.315	6284.281	0.019	0.026	5.063	206.821	31873.447	1972.292	41.219	13.872	1.029	4933.358	0.075	2672.804	0.203	22.191
C	2	0.115	48.649	6578.526	0.013	0.016	6.346	63.735	36779.421	2026.197	41.193	13.478	1.13	4523.07	0.071	2779.262	0.176	21.446
C	2	0.11	48.116	7338.997	0.011	NA	5.82	54.96	33937.437	1966.573	41.467	11.733	0.604	4447.447	0.036	2846.023	0.164	20.962
S-	2	0.116	39.413	5531.874	0.173	0.017	2.791	30.295	28490.27	1543.588	38.413	33.85	0.599	3692.392	0.073	887.793	0.16	18.91
S-	2	0.154	40.945	5415.854	0.453	0.023	3.86	46.264	27365.584	1435.512	38.913	28.717	0.657	3432.375	0.125	1004.728	0.193	23.669
S-	2	0.139	37.675	4632.485	0.094	0.017	2.202	25.739	24884.229	1281.867	32.634	26.838	0.579	3144.33	0.06	791.539	0.176	15.931
S-	2	0.143	39.217	4927.495	0.553	0.022	3.18	32.923	26652.135	1620.349	35.217	32.86	0.882	3529.766	0.088	907.585	0.187	19.742
WD	2	0.147	55.622	6622.605	0.008	0.027	5.726	76.317	35316.44	2116.85	42.154	11.068	0.554	4549.349	0.119	2421.218	0.188	47.216
WD	2	0.14	54.095	5586.929	0.182	0.03	14.323	77.01	35983.544	1949.834	37.592	12.564	0.865	4485.329	0.329	2337.657	0.195	40.427
WD	2	0.145	55.919	6340.758	0.04	0.021	6.219	75.92	31309.74	1896.099	37.991	13.054	0.478	3936.03	0.076	2104.318	0.2	25.383
WD	2	0.132	57.904	6833.786	0.03	0.024	5.85	68.05	31998.355	1733.756	39.686	11.788	0.733	3828.859	0.062	2262.28	0.174	31.172
WD/S-	2	0.152	44.145	4595.074	0.101	0.03	3.576	56.897	27055.214	1503.096	41.868	28.016	0.681	3527.764	0.115	821.022	0.212	37.199
WD/S-	2	0.142	43.798	4441.693	0.082	0.023	3.28	49.206	26444.729	1195.946	32.975	24.005	0.391	3223.25	0.094	825.927	0.209	23.285
WD/S-	2	0.151	40.681	4106.576	0.08	0.029	2.668	40.241	27957.859	1262.929	31.579	23.796	0.61	3246.777	0.055	749.023	0.189	18.77
WD/S-	2	0.145	43.392	4042.549	0.099	0.046	5.986	54.352	26931.562	1404.854	38.048	27.028	1.213	3416.732	0.48	865.547	0.201	27.223
C	5	0.132	58.273	7070.701	0.023	0.015	5.026	48.366	34128.114	1544.131	42.006	11.923	0.447	3562.444	0.088	2276.579	0.19	23.701
C	5	0.122	54.306	6322.313	0.252	0.024	6.155	55.04	31528.335	1716.653	41.986	12.51	0.682	3978.721	0.12	2309.286	0.185	22.977
C	5	0.127	48.301	4658.48	0.096	0.012	5.033	50.65	27461.593	1563.83	36.607	13.929	0.407	3917.423	0.07	2365.406	0.181	21.531
C	5	0.128	62.66	6067.413	0.23	0.019	5.444	55.466	43385.708	1404.863	36.969	13.48	0.529	3648.875	0.084	2610.024	0.193	21.19
S-	5	0.137	45.258	4983.727	0.237	0.109	5.278	65.894	25240.947	1313.767	38.874	31.93	4.382	2879.924	0.539	887.87	0.225	14.121
S-	5	0.122	46.973	5072.062	0.234	0.011	2.962	29.224	31297.575	1315.849	38.821	34.193	0.443	3184.445	0.091	830.093	0.178	15.818
S-	5	0.127	40.66	4535.542	0.322	0.015	3.303	25.815	30642.052	1441.863	33.794	40.194	0.452	3387.07	0.091	767.209	0.182	18.406
S-	5	0.139	47.255	4540.926	0.325	0.026	4.508	36.303	29514.736	1426.909	35.955	36.33	0.786	3336.795	0.174	849.329	0.194	20.82
WD	5	0.144	62.275	5442.21	0.025	0.025	5.494	73.037	31482.985	1934.668	39.856	10.572	0.74	3933.432	0.113	2443.603	0.191	26.99
WD	5	0.134	39.82	5619.554	0.113	0.025	4.253	70.345	26290.517	1714.423	39.521	11.938	0.392	2302.284	0.072	1482.542	0.195	13.252
WD	5	0.146	61.148	5631.174	0.078	0.029	5.214	74.805	35783.888	1571.024	35.516	11.492	0.709	3003.698	0.125	2022.358	0.193	19.445
WD	5	0.145	76.882	6460.54	0.288	0.025	5.469	70.077	39348.643	1794.343	41.834	12.253	0.536	3291.109	0.095	2324.985	0.204	21.826
WD/S-	5	0.164	54.928	5113.649	0.198	0.022	3.428	70.003	26416.295	1933.004	42.309	33.866	NA	3493.847	0.086	971.357	0.187	31.36
WD/S-	5	0.158	58.49	5220.454	0.28	0.03	4.18	84.991	31544.483	1855.309	45.327	24.979	0.098	3447.156	0.134	1126.555	0.2	32.057
WD/S-	5	0.172	62.739	5211.026	0.202	0.074	4.262	77.432	33245.997	1862.41	46.051	30.578	0.452	3401.253	0.113	903.522	0.21	27.713
WD/S-	5	0.163	60.085	4760.015	0.275	0.066	5.429	80.006	35601.383	1692.394	39.402	33.252	0.568	3693.063	0.15	803.751	0.194	33.217
C	9	0.18	78.978	8048.546	0.081	0.046	4.678	51.306	40018.578	1374.126	46.149	10.991	0.451	3533.443	0.197	2341.056	0.099	19.133
C	9	0.176	71.568	5603.835	0.27	0.032	18.965	62.759	37774.581	1062.546	34.467	13.282	0.397	3441.15	0.036	2321.154	0.092	17.776
C	9	0.21	67.247	7790.102	0.166	0.033	4.804	53.263	44380.049	1576.598	49.809	13.521	0.443	4159.899	0.04	2453.101	0.1	23.325
C	9	0.193	75.108	7216.441	0.104	0.032	3.408	45.516	36923.123	1039.667	40.119	11.156	0.347	2768.746	0.025	2040.528	0.101	12.691
S-	9	0.19	65.028	6558.892	0.141	0.033	2.605	32.235	31212.696	894.85	38.399	19.245	0.31	2469.544	0.019	947.522	0.094	15.171
S-	9	0.201	73.565	6793.229	0.266	0.035	3.044	33.177	39193.657	1005.367	40.324	28.54	0.398	3111.702	0.076	1037.132	0.095	14.8
S-	9	0.206	58.117	6083.431	0.199	0.041	2.365	27.051	31675.031	924.748	32.888	28.553	0.367	2489.832	0.022	779.045	0.094	13.058
S-	9	0.176	65.087	5435.322	0.238	0.039	2.743	39.525	33138.712	1185.108	39.305	35.125	0.352	3171.534	0.05	678.183	0.1	17.848
WD	9	0.217	110.279	7425.678	0.087	0.048	4.255	73.01	44744.028	1554.523	46.11	9.24	0.426	3050.181	0.091	2177.149	0.122	29.088
WD	9	0.207	89.736	6180.602	0.634	0.041	5.526	62.48	42787.626	1548.231	41.995	12.908	0.492	3740.503	0.066	2178.784	0.106	27.472
WD	9	0.209	85.018	5689.334	0.107	0.044	4.303	64.167	37826.593	1319.614	34.725	11.977	0.636	3432.818	0.06	2004.361	0.111	26.047
WD	9	0.22	94.956	6349.229	0.115	0.061	4.576	85.396	43061.828	1518.434	40.836	12.343	0.914	3178.883	0.047	1851.102	0.154	28.911
WD/S-	9	0.218	94.176	7254.088	0.268	0.054	2.858	83.102	37384.552	1258.5	51.349	17.431	0.337	2933.551	0.101	907.229	0.116	31.826
WD/S-	9	0.272	86.529	5327.023	0.339	0.15	5.059	92.601	41774.916	2018.684	52.089	36.818	0.698	4070.52	0.102	752.136	0.179	34.796
WD/S-	9	0.227	88.324	5807.68	0.205	0.086	4.211	116.633	38610.649	1545.119	42.186	28.119	0.487	3444.852	0.021	814.959	0.147	33.59
WD/S-	9	0.246	79.758	5009.161	0.262	0.168	5.164	97.823	44737.798	1818.719	48.127	40.614	0.949	3975.049	0.139	716.054	0.218	34.313
C	12	0.16	113.983	8287.919	0.078	0.032	5.465	75.505	49516.725	1059.931	45.634	12.961	0.288	2751.468	0.089	2787.077	0.223	31.754
C	12	0.152	92.772	8100.119	0.1	0.013	5.164	57.103	50254.814	1284.734	44.712	14.159	NA	3704.92	0.153	2693.252	0.191	18.813
C	12	0.162	113.044	8914.321	0.065	0.031	5.087	63.547	44471.673	1189.064	45.838	12.435	0.507	2718.392	0.055	2568.005	0.199	18.903
C	12	0.144	101.32	6785.645	0.027	0.011	4.285	50.828	47534.229	1157.3	39.209	12.823	NA	2954.277	0.066	2177.61	0.199	17.398
S-	12	0.137	92.316	5988.67	0.227	0.156	3.216	48.417	44405.399	1025.277	39.342	32.569	0.374	3251.229	0.053	1303.463	0.192	24.384
S-	12	0.134	75.032	6539.269	0.2	0.018	2.259	31.612	32691.595	1063.068	40.891	35.974	0.486	2784.96	0.09	815.855	0.178	17.866
S-	12	0.125	89.852	6524.044	0.078	0.02	2.186	29.969	36598.905	836.471	37.304	21.021	0.296	2382.08	0.055	804.354	0.178	16.53
S-	12	0.152	82.4	6290.731	0.106	0.03	2.459	27.018	37419.841	817.523	35.67	25.383	0.343	2354.885	0.051	803.204	0.177	16.199
WD	12	0.142	107.231	7396.636	0.315	0.026	5.437	74.415	39400.022	1487.281	43.847	11.934	0.171	3206.138	0.081	2585.828	0.202	24.642
WD	12	0.159	100.412	6910.313	0.1	0.028	5.415	75.081	40164.491	1675.194	43.676	13.164	0.472	3526.091	0.078	2386.488	0.204	26.957
WD	12	0.179	121.584	7970.643	0.05	0.067	5.682	119.109	50399.493	1594.192	50.097	12.255	0.522	2884.228	0.102	2262.264	0.324	34.095
WD	12	0.141	123.893	6969.764	0.033	0.04	5.313	88.759	47161.555	1501.386	40.825	12.233	0.244	2973.562	0.079	2436.76	0.237	28.092
WD/S-	12	0.2	117.772	7622.875	0.273	0.091	6.592	204.531	49404.825	2116.642	59.654	32.884	0.826	3802.947	0.246	1146.045	0.294	58.054
WD/S-	12	0.195	94.228	6401.714	0.239	0.056	3.965	133.985	38936.984	2354.497	54.048	44.949	0.752	3899.454	0.096	775.268	0.242	37.959
WD/S-	12	0.203	105.478	5064.7	0.212	0.147	4.262	107.745	49890.156	1558.409	49.689	36.644	0.669	3456.45	0.092	755.546	0.278	39.495
WD/S-	12	0.169	96.343	7267.746	0.097	0.127	2.75	56.853	36143.111	1188.937	39.423	22.879	0.805	2639.388	0.082	783.577	0.246	28.777

### Sheet: H2O2 & GST activity
Supplemental Dataset S1. Quantification results: H2O2 levels and GST activity. Treatments are: C, control condition; WD, water deficit; S-, sulfur deficiency; WD/S-, water deficit combined with sulfur deficiency. Days correspond to days following the beginning of WD. WD was applied from day 0 to day 9. For the conditions WD and WD/S-, day 12 corresponds to three days of rewatering following WD. T…
Treatment	Day	H2O2 (nmol.mg-1 of fresh weight)	GST activity (nmol.min-1.mg-1 of protein)
C	2	0.408607455428702	137.16286020923
C	2	0.243126706547435	79.2140675591273
C	2	0.352596126654644	106.207013584984
S-	2	0.475463356423603	197.850983847475
S-	2	0.406240659605548	134.495741272138
S-	2	0.519858759993107	125.330280803984
WD	2	0.417422803284909	127.842598883445
WD	2	0.258877744712248	52.6013789050283
WD	2	0.386970579747111	100.216702588339
WD/S-	2	0.517577849161431	222.606391204483
WD/S-	2	0.358935404285112	178.474844726885
WD/S-	2	0.556751781465217	167.749525118575
C	5	0.389988663448445	109.246203195142
C	5	0.312332400428256	53.9333500800956
C	5	0.431993775694826	98.1308671090986
S-	5	0.531643339195602	165.866746234188
S-	5	0.405214306170569	64.5931180959263
S-	5	0.471353774150976	107.439951477211
WD	5	0.36116891106234	112.56116783755
WD	5	0.345529651872918	34.2390073055595
WD	5	0.383537673604838	62.3552406558905
WD/S-	5	0.391532079582772	137.595420663411
WD/S-	5	0.363106665753622	127.585167424177
WD/S-	5	0.459280979613832	141.134920856077
C	9	0.316755766534257	101.053039174772
C	9	0.269543259366722	35.6366185946802
C	9	0.375778228797605	82.7237185082752
S-	9	0.430012415968195	115.260974446199
S-	9	0.386333304944319	56.797396946418
S-	9	0.436904246194844	110.899044565197
WD	9	0.335457179377973	98.7761865241109
WD	9	0.194154553677235	53.0417940568738
WD	9	0.358007732595361	55.0166870540204
WD/S-	9	0.46136134027504	153.664116647639
WD/S-	9	0.352727145442994	73.4012705635523
WD/S-	9	0.421774486055646	109.914576079373
